# Long-read genomes reveal pangenomic variation underlying yeast phenotypic diversity

**DOI:** 10.1101/2022.11.19.517216

**Authors:** Cory A. Weller, Ilya Andreev, Michael J. Chambers, Morgan Park, NISC Comparative Sequencing Program, Joshua S. Bloom, Meru J. Sadhu

**Affiliations:** Computational and Statistical Genomics Branch, National Human Genome Research Institute, National Institutes of Health, Bethesda, MD 20892, USA; Department of Microbiology and Immunology, Georgetown University, Washington, DC 20007, USA; NIH Intramural Sequencing Center, National Human Genome Research Institute, National Institutes of Health, Bethesda, MD 20892, USA; Department of Human Genetics, University of California, Los Angeles, Los Angeles, CA 90095, USA; Department of Biological Chemistry, University of California, Los Angeles, Los Angeles, CA 90095, USA; Howard Hughes Medical Institute, University of California, Los Angeles, Los Angeles, CA 90095, USA; Institute for Quantitative and Computational Biology, University of California, Los Angeles, Los Angeles, CA 90095, USA; Department of Computational Medicine, University of California, Los Angeles, Los Angeles, CA, 90095, USA; Department of Biology, Massachusetts Institute of Technology, Cambridge, MA 02139, USA

**Author notes:** These authors contributed equally to this work (Cory A. Weller, Ilya Andreev).

## Abstract

Understanding the genetic causes of trait variation is a primary goal of genetic research. One way that individuals can vary genetically is through the existence of variable pangenomic genes – genes that are only present in some individuals in a population. The presence or absence of entire genes could have large effects on trait variation. However, variable pangenomic genes can be missed in standard genotyping workflows, due to reliance on aligning short-read sequencing to reference genomes. A popular method for studying the genetic basis of trait variation is linkage mapping, which identifies quantitative trait loci (QTLs), regions of the genome that harbor causative genetic variants. Large-scale linkage mapping in the budding yeast *Saccharomyces cerevisiae* has found thousands of QTLs affecting myriad yeast phenotypes. To enable the resolution of QTLs caused by variable pangenomic genes, we used long-read sequencing to generate highly complete de novo assemblies of 16 diverse yeast isolates. With these assemblies we resolved growth QTLs to specific genes that are absent from the reference genome but present in the broader yeast population at appreciable frequency. Copies of genes also recombine onto chromosomes where they are absent in the reference genome, and we found that these copies generate additional QTLs whose resolution requires pangenome characterization. Our findings demonstrate the power of long-read sequencing to identify the genetic basis of trait variation.
