## Supplemental Tables for "Long-read genomes reveal pangenomic variation underlying yeast phenotypic diversity"

### Sheet: Table S1 - Assemblies
		READS						CONTIGS						Genbank accession
Strain name	Strain ID	Read count	Read bases	Mean length	Min length	Max length	N50 length	Num seqs	Total bases	Mean length	Min length	Max length	N50 length
M22	MSY24	1032150	13015042449	12610	45	38770	12865	17	11917743	701044	82736	1486385	921504	SAMN23081757
BY	MSY25	994305	11794701080	11862	43	35229	12165	17	12247132	720420	84808	1557076	931204	SAMN23081758
RM	MSY26	1700734	21740054067	12783	45	46306	13135	17	11874732	698514	80635	1485544	920149	SAMN23081759
YPS163	MSY28	1681503	21065781398	12528	44	40295	13094	17	11977530	704561	77443	1482386	919809	SAMN23081760
YJM145	MSY27	1039334	13322909129	12819	42	34692	13012	17	11983266	704898	86207	1511166	917083	SAMN23081761
CLIB413	MSY29	1271211	16739399883	13168	44	40145	13184	17	12055064	709121	76984	1503078	924249	SAMN23081762
YJM978	MSY30	1297793	16748460053	12905	44	36772	13239	17	11915843	700932	78322	1481717	918678	SAMN23081763
YJM454	MSY31	1037884	13883266583	13377	46	33697	13657	17	12001717	705983	79649	1484482	902664	SAMN23081764
YPS1009	MSY32	58031	708166842	12203	1453	31085	12251	17	11972875	704287	78726	1505921	920046	SAMN23081765
I14	MSY33	65264	793486739	12158	60	34843	12217	17	11887471	699263	80428	1500938	906278	SAMN23081766
Y10	MSY34	33118	390867272	11802	61	32798	11933	17	12210195	718247	85107	1513167	937969	SAMN23081767
PW5	MSY35	22005	241148181	10959	60	20821	11353	17	11783870	693169	73444	1471157	910012	SAMN23081768
273614	MSY36	79408	993364289	12510	61	34685	12548	17	12153742	714926	76596	1518222	928925	SAMN23081769
YJM981	MSY37	74830	910839087	12172	61	31061	12238	17	12294455	723203	78916	1573161	916014	SAMN23081770
CBS2888	MSY38	67643	847000727	12522	61	45256	12496	17	12088992	711117	85595	1466813	928218	SAMN23081771
CLIB219	MSY39	68786	849781610	12354	1188	35515	12403	17	11858308	697548	78321	1470247	914767	SAMN23081772

### Sheet: Table S2 - Strains
Name	Strain Name	Background	Mating Type	Genotype (chromosomal)	Plasmid(s)	Other Name(s)	Progenitor(s)	Source	Original Citation (PMID)	Reference/Notes
MSY24	M22	M22	alpha	ho∆::HygMX		YST331		Kruglyak	31647408
MSY25	BY	BY	a	(WT S288C)		YLK1879	BY4716 x BY4700 spore	Kruglyak	31647408
MSY26	RM	RM	alpha	AMN1-BY ho∆::HygMX flo8∆::NatMX		YLK1950		Kruglyak	31647408
MSY27	YPS163	YPS163	a	ho∆::HygMX flo8∆::NatMX		YLK2438		Kruglyak	31647408
MSY28	YJM145	YJM145	alpha	ho∆::HygMX flo8∆::NatMX		YLK2436		Kruglyak	31647408
MSY29	CLIB413	CLIB413	a	ho∆::KanMX				Kruglyak	31647408
MSY30	YJM978	YJM978	alpha	ho∆::HygMX		YST317		Kruglyak	31647408
MSY31	YJM454	YJM454	a	ho∆::KanMX				Kruglyak	31647408
MSY32	YPS1009	YPS1009	alpha	ho∆::HygMX	MSp32	YLK2970		Kruglyak	31647408	NatMX resistance on a plasmid, see plasmid column, but when patched on NAT plates I didn't see any colonies, so it's possible the plasmid was lost during transfer from the Kruglyak lab to here
MSY33	I14	I14	a	ho∆::KanMX				Kruglyak	31647408
MSY34	Y10	Y10	alpha	ho∆::HygMX		YLK2954		Kruglyak	31647408
MSY35	PW5	PW5	alpha	ho∆::HygMX		YLK3019		Kruglyak	31647408
MSY36	273614	273614	a	ho∆::KanMX		YLK2917		Kruglyak	31647408
MSY37	YJM981	YJM981	alpha	ho∆::HygMX	MSp32	YLK2975		Kruglyak	31647408	NatMX resistance on a plasmid, see plasmid column
MSY38	CBS2888	CBS2888	a	ho∆::KanMX				Kruglyak	31647408
MSY39	CLIB219	CLIB219	alpha	ho∆::HygMX	MSp32	YLK2979		Kruglyak	31647408	NatMX resistance on a plasmid, see plasmid column
MSY168	sge1Δ from MATa KO collection	BY	a	MATa his3Δ leu2Δ met15Δ ura3Δ sge1Δ::KanMX			BY4741		12140549

### Sheet: Table S3 - Plasmids
Name	Plasmid contents/name	Selection (bact)	Selection (euk)	Copy # (euk)	Source	Sequence	Citation (PMID)
MSp8	pRS415	amp	LEU2	cen-ars	Hieter (by way of Kruglyak)	https://benchling.com/s/seq-ipYyZ23ncHskS3nxAHGM https://www.addgene.org/vector-database/3984/	2659436
MSp32	Ste2promoter-Citrine/Ste3promoter-mCherry	Amp	NatMX	CEN-ARS	Kruglyak Lab	https://www.addgene.org/58563/	25569670
MSp183	pRS418 (cen NatMX)	amp	NatMX	cen-ars	Cross (by way of addgene)	https://www.addgene.org/11256/
MSp189	SGE1-MSY25	amp	LEU2	cen-ars	this study	https://benchling.com/s/seq-2FGPDPT3MKFvyarYL6ba
MSp190	SGE1-MSY32	amp	LEU2	cen-ars	this study	https://benchling.com/s/seq-r4UtXfCfF4ldfRN9u3A7
MSp191	SGE1-MSY33	amp	LEU2	cen-ars	this study	https://benchling.com/s/seq-SVlVz1Me2oCwoNrG8xy6
MSp192	SGE1-MSY28	amp	LEU2	cen-ars	this study	https://benchling.com/s/seq-OnCaN7TP0fhZWIjwxnDT
MSp198	MAL63-MSY28	amp	NatMX	cen-ars	this study	https://benchling.com/s/seq-JhyFAhO4Q6bMscWYPEXy
MSp200	SGE1-L449M	amp	LEU2	cen-ars	this study	https://benchling.com/s/seq-2jeCBprBPSDzgenLWtAX

### Sheet: Table S4 - Oligos
Name	Description	Sequence	Length	Experiment	Comments
oMS90	MAL63 cloning R	ctatagggcgaattgggtaccggcc TAGCCAGTAGGTAGATACGG	45	MALR cloning	Amplified from MSY28 gDNA with primer oMS111. 692 bp downstream of Stop
oMS91	MAL63 - seq1	agggttttcccagtcacgac	20	MALR cloning
oMS92	MAL63 - seq2	cacaggaaacagctatgacc	20	MALR cloning
oMS93	MAL63 - seq3	TTCTCGTATCCGCAAACTGC	20	MALR cloning
oMS94	MAL63 - seq4	GAGTATGAGGAAGGAGTCAC	20	MALR cloning
oMS95	MAL63 - seq5	AGCCATGGTCTTACGGATAC	20	MALR cloning
oMS100	SGE1 cloning F	cgaggtcgacggtatcgataCTGCGAATTGTTCAAACCCG	40	SGE1 cloning	467 bp upstream. Amplify with oMS101 to clone into EagI/HindIII-cut pRS415
oMS101	SGE1 cloning R	tggagctccaccgcggtggcCTTGCTCAACTGAAAGTCCAC	41	SGE1 cloning	357 bp downstream
oMS102	SGE1 seq 1	tcactatagggcgaattggg	20	SGE1 cloning
oMS103	SGE1 seq 2	gctatgaccatgattacgcc	20	SGE1 cloning
oMS104	SGE1 seq 3	GATGTGGTTCTCCAGATGTG	20	SGE1 cloning
oMS105	SGE1 seq 4	TGGAACATCCATTGTCCGAG	20	SGE1 cloning
oMS106	SGE1 seq 5	GACAACAAGCGGATCAAACC	20	SGE1 cloning
oMS111	MAL63 cloning F	tggagctccaccgcggtggc GACCCTATCTTTACGTAAGG	40	MALR cloning	827 bp upstream of Start. Clone into ApaI/EagI-cut pRS418
oMS124	SGE1 seq 6	CATAAGCAAAGCAAGAAAGGAATCC	25	SGE1 cloning
oMS125	MAL63 seq6	ATCGTAGGAAAGCATTGGCC	20	MALR cloning
oMS126	MAL63 seq7	GTCTCTAGCAATTTCGACTGG	21	MALR cloning
oMS127	SGE1-L449M Insert	CAGCTTTCAACTCGTTCGCCAAATCCaTGGGCTTTGCGTTTGGAGGG	47	SGE1 cloning	Used as ssDNA insert in Gibson assembly
oMS128	SGE1-L449M HercF	TGGGCTTTGCGTTTGGAGGGAATATGGG	28	SGE1 cloning	Amplified from MSp191 with oMS129 for Gibson assembly with oMS127
oMS129	SGE1-L449M HercR	GGCGAACGAGTTGAAAGCTGTGACTTCAATAAACTTG	37	SGE1 cloning
